# Evolution of Yin and Yang isoforms of a chromatin remodeling subunit results in the creation of two genes

**DOI:** 10.1101/616995

**Authors:** Wen Xu, Lijiang Long, Yuehui Zhao, Lewis Stevens, Ronald E. Ellis, Patrick T. McGrath

## Abstract

Genes can encode multiple isoforms, broadening their functions and providing a molecular substrate to evolve phenotypic diversity. Evolution of isoform function is a potential route to adapt to new environments. Here we show that *de novo*, beneficial alleles in the *nurf-1* gene fixed in two laboratory strains of *C. elegans* after isolation from the wild in 1951, before methods of cryopreservation were developed. *nurf-1* encodes an ortholog of BPTF, a large (>300kD) multidomain subunit of the NURF chromatin remodeling complex. Using CRISPR-Cas9 genome editing and transgenic rescue, we demonstrate that in *C. elegans*, *nurf-1* has split into two, largely non-overlapping isoforms (NURF-1.B and NURF-1.D, which we call Yin and Yang) that share only two of 26 exons. Both isoforms are essential for normal gametogenesis but have opposite effects on male/female gamete differentiation. Reproduction in hermaphrodites, which involves production of both sperm and oocytes, requires a balance of these opposing Yin and Yang isoforms. Transgenic rescue and genetic position of the fixed mutations suggest that different isoforms are modified in each laboratory strain. In a related clade of *Caenorhabditis* nematodes, the shared exons have duplicated, resulting in the split of the Yin and Yang isoforms into separate genes, each containing approximately 200 amino acids of duplicated sequence that has undergone accelerated protein evolution following the duplication. Associated with this duplication event is the loss of two additional *nurf-1* transcripts, including the long-form transcript and a newly identified, highly expressed transcript encoded by the duplicated exons. We propose these lost transcripts are non-functional biproducts necessary to transcribe the Yin and Yang transcripts in the same cells. Our work suggests that evolution of *nurf-1* isoforms in nematodes creates adaptive conflict that can be resolved by the creation of new, independent genes.
