## Supplemental Table 2 for "Evolution of Yin and Yang isoforms of a chromatin remodeling subunit results in the creation of two genes"

### Sheet: Sheet1
	Intron > N2			Intron < N2
GO molecular function complete	over/under	fold change	p value	over/under	fold change	p value
structural constituent of cuticle (GO:0042302)	+	4.25	2.37e-17	+	2.43	0.0206
metalloendopeptidase activity (GO:0004222)	+	2.53	0.0493	-	0.84	1
metallopeptidase activity (GO:0008237)	+	2.28	0.0187	+	1.1	1
endopeptidase activity (GO:0004175)	+	2.19	0.000979	-	0.88	1
peptidase activity (GO:0008233)	+	1.87	0.000795	-	0.92	1
GO biological process complete
molting cycle, collagen and cuticulin-based cuticle (GO:0018996)	+	3.63	1.01e-07	-	0.69	1
molting cycle (GO:0042303)	+	3.52	2.27e-07	-	0.67	1
collagen and cuticulin-based cuticle development (GO:0040002)	+	3.49	0.0494	+	1.3	1
alpha-amino acid metabolic process (GO:1901605)	+	1.57	1	+	2.66	0.0077
immune response (GO:0006955)	+	1.28	1	+	2.77	2.32e-06
innate immune response (GO:0045087)	+	1.25	1	+	2.8	1.12e-06
immune system process (GO:0002376)	+	1.24	1	+	2.7	3.84e-06
organic acid metabolic process (GO:0006082)	+	1.24	1	+	1.9	0.00156
oxidation-reduction process (GO:0055114)	+	1.22	1	+	1.64	0.033
oxoacid metabolic process (GO:0043436)	+	1.22	1	+	1.9	0.00358
defense response (GO:0006952)	+	1.22	1	+	2.31	0.000266
carboxylic acid metabolic process (GO:0019752)	+	1.22	1	+	1.97	0.00135
GO cellular component complete
collagen trimer (GO:0005581)	+	4.09	1.18e-15	+	2.51	0.00526
extracellular matrix (GO:0031012)	+	2.85	0.00464	+	1.77	1
extracellular region part (GO:0044421)	+	1.92	0.00163	+	2.05	0.000835
extracellular region (GO:0005576)	+	1.84	1.72e-05	+	1.98	2.91e-06
extracellular space (GO:0005615)	+	1.71	0.374	+	2.17	0.00066
