## Supplemental Table 3 for "Evolution of Yin and Yang isoforms of a chromatin remodeling subunit results in the creation of two genes"

### Sheet: CRISPR
target	sgRNA+PAM sequence (5' to 3')	repair oligo (5' to 3')	genotyping primer F (5' to 3')	genotyping primer R (5' to 3')	result genotypes	amino acid changes
dpy-10(cn64)	CTACCATAGGCACCACGAG(CGG)	CACTTGAACTTCAATACGGCAAGATGAGAATGACTGGAAACCGTACCGCATGCGGTGCCTATGGTAGCGGAGCTTCACATGGCTTCAGACCAACAGCCTAT	GTCAGATGATCTACCGGTGTGTCAC	GTCTCTCCTGGTGCTCCGTCTTCAC	cn64
nurf-1 exon1	TTTCGCTTTGAACGGCCACG(TGG)	TTTCGAAAAGTTTCGAAATTTTTTCAGATGGCTCCCAGCTGAGGCCGTTCAAAGCGAAAGCATCCGTCTGAATCCGG	GCAGGCCGGCCGTGCGCCTTTAGGGTGTG	CGACGTGGTGGAGTTGGATT	kah90	4PtoS, 5RtoX
nurf-1 exon2	ATTTGCGACGTGGTGGAGT(TGG)	CCATCAATTTTCAGCCGACCCAAAAAAAATCCAACCAGCTGACGTCGCAAATCGCTAAAACGCCAAGAAGAAGACAT	GCAGGCCGGCCTTCGCGCCTGGGTAATACC	CGGCAGTTTTCGTCGTTCTG	kah91	106PtoS, 107PtoX
nurf-1 exon2all	ATGAGGATCAGGTTGTTCAGG(AGG)	GACGATGAGTTCATGCTAAATGAGGATCAGGTTGTcagctgaGAAGAGGAAGAGTTGAATTTAACAGATATTAAAAT	GCAGGCCGGCCTTCGCGCCTGGGTAATACC	CGGCAGTTTTCGTCGTTCTG	kah106	146QtoS, 147EtoX
nurf-1 exon7	CTTCCTAACCCGGAAAAAGG(CGG) and CCTAACCCGGAAAAAGGCGG(CGG)	TGAGCGAATTTTGACGCCATATACTTCTTTTTATCtcagctgTTTTTCCGGGTTAGGAAGCTCTCAGACATCTCGTT	ACTAACTGGAATGATCGAAGAAGA	CCGGTTCGAAACGCTTTCAG	kah142	644KtoN, 645AtoS, 646AtoX
nurf-1 exon15	ATCAAGGGACACCACCACC(AGG)	AATTAGTTTTCTAATTTTCAGGAATATATGGATGATCAAGGGACACCACCCAGCTGACAACAAGTTCGCTACGTGCTTCAAGGCGGAAACTCCGGTACACCAAATGT	ACGCCAGTTGTATACGGCAA	GATCGAGGACATTCGAAAACCCG	kah93	1547PtoS, 1548GtoX
nurf-1 exon18	AATTCGAATGGAAGGAATGT(GGG)	CCTCATTTATCTCTCGTTCCTCTTCTTCGTTGAATTCGAATGGAAGGAATCAGCTGTTTGTCTGCATCCTGAACAGAAAAAACTTAATAAAACGCATATTGTGATT	TTTTGCGTCGAGGCCCATAT	TCGAAAAACGACACCCTTGA	kah96	1630KtoN, 1631PtoS, 1632TtoX
nurf-1 exon19	AGAAGATTGGAGACATATGG(TGG)	AAATCCGATTCGTTCCATCACGTCTTCAGGTGACAgctgACGAGCcagctgATATGTcagctgaCTTCTACCGT and TTCAGGTGACAgctgACGAGCcagctgATATGTcagctgaCTTCTACCGTCTTCCAACGATTCGCCTGATGATAA	AAAAAGTCTCCAGTTTATTTTCCTACT	TCTCAAAATGCCAAAAACAACAAA	kah99	1684TtoS, 1685QtoX, 1688PtoS, 1689PtoX, 1693NtoX
nurf-1 exon23	CAGTAGGCAGAATAACAGTT(CGG)	TGGGCAATATTGTGATGGTGCAGTGTAGGTTGCAGTAGGCAGAATAACAGCTGGTCAAACCATTTTTTCAAATTTTCAGATGGATAGGATCTAGAAATCTAGTTGGG	CACATCTGCGCGTATTCAGC	TTATCAGACGACGTGCCAGG	kah11	123LtoS, 124PtoX
nurf-1 exon26	TGTGCTCATACGGTGTTCG(AGG)	TTTGAGCTCCTCGAGCTTCTCCTCGAACACCGTATCAGCTGACCATTCAGGAACCCAGTAGATTTGAATGAGTTCCC	GACAGCTGTCAAGGGTGGTT	CAGCATTGCCCTTGGGATTG	kah68	2054MtoI, 2056TtoX
nurf-1 C-terminal PHD1	CTGTGCGCTCGTTGGTACCA(TGG)	CGAAGCTGTATATTCAGTGCGAGCTGTGCGCTCGTgagTACCATGGCGACTGTGTTGGAGTCGCCGAGCAAAC	GAGACCTGAAATTTTTCCAG	ctcGGCGCGCCACGGTGTTCGAGGAGAAGCT	kah16,kah36,kah66	1926WtoE
nurf-1 C-terminal PHD2	GTGTGACAGCTGTCAAGGG(TGG)	GGTAAATTTGCAGATTTTACGTTGGGTGTGACtccTGTCAAGGGgagTTTCACCCGGAATGCGTTGGGACAACACGTGCC	GAGACCTGAAATTTTTCCAG	ctcGGCGCGCCACGGTGTTCGAGGAGAAGCT	kah19,kah20,kah73	1986WtoE
nurf-1 C-terminal Bromodomain	AGCATTGCCCTTGGGATTGT(AGG)	AACGACGTGAATCAAATGTTCGAAAATGCAAAAACgTACgctCCCAAGGGCAATGCTGTATTCAAGTGCGCCGAAA	ATTACAACTGCCCGGCAT	gagacagcTCAAAAATCATAAAGTCTCATAAGATTCGC	kah21,kah32,kah54	2113NtoA
nurf-1 middle HA tag	TGGCACTTGCTCAGTTGTGG(TGG)	TTTTGTCAAATTTGGAGCCGTTTGGGGAACCTCTAggcgtagtcggggacgtcgtatgggtatcctcctcctcctcctcccTGcTGtTCgTCTGGgACcTGCTCgGTTGTaGTaGAAACTGCGAAACCAGTCGCGTCATCAGGCATGTC	ACGCCAGTTGTATACGGCAA	GATCGAGGACATTCGAAAACCCG	kah124
nurf-1C-terminal FLAG tag	RNA	TCGTTGGATATCGATTCGGATCAGCTGTTGCCACTcGAcGCcAAcCTcATGcgtCTcTAcGAcTTcGGAGCCGGATCTGATTATAAAGACGATGACGATAAGCGTGACTACAAGGACGACGACGACAAGCGTGATTACAAGGATGACGATGACAAGAGATGAGATTTTTCCTCTTGTTTTTTTATGTTTTTCGT	CGACAAAAAGTTGATAGACG	CCGGTCTCGACACAATTTTT	kah133
nurf-1 exon23 deletion	GTCTCTCGTCAAAAGGTGGG(CGG) and TATTAGACGACTCTAAGAGG(CGG)	N/A	gcaGGCCGGCCGCTCGATACGTTAAAATTTGAACT	CGCGTCGAAAATCTTCTGACA	kah144,kah149
